# SETD3 ACTIN HISTIDINE METHYLTRANSFERASE REGULATES INTESTINAL EPITHELIAL BARRIER INTEGRITY AND MUCOSAL INFLAMMATION

**DOI:** 10.64898/2026.10.02.756302

**Authors:** Prasath Manogaran, Nayden G. Naydenov, Susana Lechuga, Naseer Sangwan, Andrew Deng, Ajay Zalavadia, Andrei I. Ivanov

## Abstract

Intestinal epithelial barrier is a key feature of the healthy gut, and disruption of this barrier is a driver of mucosal inflammation. Integrity of the intestinal epithelial barrier is controlled by tight junctions (TJs) and adherens junctions (AJs) associated with the underlying actin cytoskeleton. Posttranslational modifications of actins affect the cytoskeletal assembly and dynamics, however whether such modifications regulate epithelial barriers remains unknown. SETD3 methyltransferase methylates actins at the His73 residue, thereby enhancing filamentous (F)-actin polymerization and turnover. This study examines the role of SETD3 in regulating structure and function of normal intestinal epithelial barrier, as well as its involvement in barrier disruption during mucosal inflammation. siRNA mediated knockdown of SETD3 in DLD-1 and HCA-7 human intestinal epithelial cells (IEC) resulted in several functional and morphological cell abnormalities. These include increased permeability of the IEC barrier, diminished assembly of the perijunctional F-actin belt, increased cell size, and delayed TJ reassembly during calcium switch. Consistently, SETD3 knockout (KO) mice displayed increased intestinal permeability and decreased labeling intensity of apical β-actin as compared to wildtype controls. Furthermore, SETD3 KO mice showed increased cell stemness and proliferation in colonic epithelium without defects in AJ/TJ assembly and secretory cell differentiation. In addition, SETD3 KO mice developed more severe disease symptoms during dextran sodium sulfate (DSS)-induced colitis, which were accompanied by accelerated mucosal erosion and increased macrophage, T cell and neutrophil infiltration into colonic tissue. Overall, our data suggests that SETD3 acts as a novel positive regulator of the intestinal epithelial barrier and plays a protective role during intestinal mucosal damage and inflammation.
