## Supplemental table for "SETD3 ACTIN HISTIDINE METHYLTRANSFERASE REGULATES INTESTINAL EPITHELIAL BARRIER INTEGRITY AND MUCOSAL INFLAMMATION"

### Sheet: Sheet1
SETD3 Colon Upregulated	baseMean	log2FoldChange	lfcSE	stat	pvalue	padj	Symbol	Ensembl	Entrez
Aqp1	1168.03	0.841936	0.177372	4.74672	2.06740206738628e-06	0.00379164	Aqp1	ENSMUSG00000004655	11826
Ttr	141.287	1.66463	0.366694	4.53955	5.637502453793e-06	0.00575857	Ttr	ENSMUSG00000061808	22139
Gpam	904.904	0.937836	0.207176	4.52676	5.98937156958378e-06	0.00575857	Gpam	ENSMUSG00000024978	14732
Sox4	784.635	0.533127	0.118411	4.50233	6.72135631933004e-06	0.00575857	Sox4	ENSMUSG00000076431	20677
Coq8a	485.976	0.758079	0.174983	4.33231	1.47556126539791e-05	0.00810352	Coq8a	ENSMUSG00000026489	67426
Klk1	4396.22	1.01623	0.243743	4.16928	3.05560980051777e-05	0.0114125	Klk1	ENSMUSG00000063903	16612
Fbxo10	87.5845	0.859167	0.209018	4.11048	3.94829484970906e-05	0.0127323	Fbxo10	ENSMUSG00000048232	269529
Retsat	967.8	0.512525	0.128272	3.9956	6.45292982572745e-05	0.0178364	Retsat	ENSMUSG00000056666	67442
Ighg3	15.3032	4.43692	1.11538	3.97793	6.95175769240683e-05	0.0179036	Ighg3	ENSMUSG00000076615	380795
Csad	364.333	0.522303	0.131893	3.96005	7.49349829570341e-05	0.0186545	Csad	ENSMUSG00000023044	246277
Ddc	596.338	0.622168	0.159241	3.90708	9.34199331444731e-05	0.0200838	Ddc	ENSMUSG00000020182	13195
Arid5b	957.522	0.528428	0.137373	3.84666	0.000119738	0.0230953	Arid5b	ENSMUSG00000019947	71371
Pcca	669.875	0.357125	0.0933888	3.82407	0.000131265	0.0234534	Pcca	ENSMUSG00000041650	110821
Cd81	1413.91	0.506751	0.13543	3.74179	0.000182716	0.0291815	Cd81	ENSMUSG00000037706	12520
Prcp	796.607	0.527188	0.141579	3.72362	0.00019639	0.0305736	Prcp	ENSMUSG00000061119	72461
Tcaf2	323.766	0.46144	0.125402	3.67967	0.000233534	0.0332945	Tcaf2	ENSMUSG00000029851	232748
Amt	163.709	0.882362	0.242968	3.6316	0.000281665	0.0361994	Amt	ENSMUSG00000032607	434437
Fam107b	1399.12	0.636257	0.176275	3.60946	0.000306833	0.0377795	Fam107b	ENSMUSG00000026655	66540
Mef2b	17.4205	3.97873	1.10487	3.6011	0.000316873	0.0386643	Mef2b	ENSMUSG00000079033	17259
Mycl	289.287	0.551355	0.154885	3.55977	0.000371184	0.0406556	Mycl	ENSMUSG00000028654	16918
Lancl1	268.416	0.522165	0.147016	3.55177	0.000382652	0.0411321	Lancl1	ENSMUSG00000026000	14768
Hao2	3371.91	0.877941	0.248132	3.5382	0.000402863	0.042628	Hao2	ENSMUSG00000027870	56185
Paics	605.577	0.637378	0.181231	3.51694	0.000436548	0.0447925	Paics	ENSMUSG00000029247	67054
Galc	223.578	0.698647	0.20111	3.47395	0.000512849	0.0473982	Galc	ENSMUSG00000021003	14420
Acss2	1807.84	0.497127	0.143862	3.45558	0.000549104	0.0490454	Acss2	ENSMUSG00000027605	60525
SETD3 Colon Downregulated	Column1	Column2	Column3	Column4	Column5	Column6	Column7	Column8	Column9
	baseMean	log2FoldChange	lfcSE	stat	pvalue	padj	Symbol	Ensembl	Entrez
Socs3	338.736	-2.07358	0.382217	-5.42516	5.79E-08	0.000784251	Socs3	ENSMUSG00000053113	12702
Slco4a1	235.35	-0.725917	0.140942	-5.15048	2.60E-07	0.00175951	Slco4a1	ENSMUSG00000038963	108115
Ak4	709.908	-2.17676	0.44057	-4.94078	7.78E-07	0.00351297	Ak4	ENSMUSG00000028527	11639
Sgk2	1523.17	-1.13174	0.231801	-4.88239	1.05E-06	0.00354877	Sgk2	ENSMUSG00000017868	27219
Gm15446	25.8071	-3.87456	0.827012	-4.68501	2.80E-06	0.00379164	Gm15446	ENSMUSG00000090015	100642166
Duox2	14962.6	-1.93991	0.413198	-4.69488	2.67E-06	0.00379164	Duox2	ENSMUSG00000068452	214593
Pde11a	254.467	-1.42041	0.300644	-4.72456	2.31E-06	0.00379164	Pde11a	ENSMUSG00000075270	241489
Zc3h12a	1147.97	-1.17951	0.247226	-4.77098	1.83E-06	0.00379164	Zc3h12a	ENSMUSG00000042677	230738
Tcim	763.237	-0.884933	0.186487	-4.74529	2.08E-06	0.00379164	Tcim	ENSMUSG00000056313	69068
Trim15	367.979	-1.98513	0.430124	-4.61526	3.93E-06	0.00483404	Trim15	ENSMUSG00000050747	69097
F830016B08Rik	24.2559	-3.03544	0.676518	-4.48686	7.23E-06	0.00575857	F830016B08Rik	ENSMUSG00000090942	240328
H2-Q4	725.85	-1.10317	0.242234	-4.55414	5.26E-06	0.00575857	H2-Q4	ENSMUSG00000035929	15015
Cdc25a	1005.92	-0.568106	0.126345	-4.49647	6.91E-06	0.00575857	Cdc25a	ENSMUSG00000032477	12530
Gm10222	117.735	-2.19992	0.498778	-4.41063	1.03E-05	0.00734734	Gm10222	ENSMUSG00000067736	100142658
Irf1	2937.95	-0.898474	0.20333	-4.41879	9.93E-06	0.00734734	Irf1	ENSMUSG00000018899	16362
Gm4951	25.0166	-3.35148	0.761958	-4.39851	1.09E-05	0.00738134	Gm4951	ENSMUSG00000073555	240327
Gbp4	134.919	-2.33741	0.534685	-4.37156	1.23E-05	0.00754397	Gbp4	ENSMUSG00000079363	17472
Trim40	901.556	-1.53817	0.352525	-4.36331	1.28E-05	0.00754397	Trim40	ENSMUSG00000073399	195359
Bcl3	597.467	-0.751732	0.171524	-4.38265	1.17E-05	0.00754397	Bcl3	ENSMUSG00000053175	12051
Lrg1	36.2295	-3.44507	0.797348	-4.32066	1.56E-05	0.00810352	Lrg1	ENSMUSG00000037095	76905
Osmr	55.4484	-2.78527	0.643528	-4.32813	1.50E-05	0.00810352	Osmr	ENSMUSG00000022146	18414
Ero1a	940.028	-0.640068	0.149039	-4.29463	1.75E-05	0.00877766	Ero1a	ENSMUSG00000021831	50527
Sprr1a	126.913	-2.18672	0.511664	-4.27373	1.92E-05	0.00929825	Sprr1a	ENSMUSG00000050359	20753
Ptk6	501.893	-1.57981	0.370639	-4.2624	2.02E-05	0.00944543	Ptk6	ENSMUSG00000038751	20459
Strc	14.3936	-3.70691	0.871675	-4.25262	2.11E-05	0.00953865	Strc	ENSMUSG00000033498	140476
H2-T10	55.473	-1.12798	0.266636	-4.23042	2.33E-05	0.0100571	H2-T10	ENSMUSG00000079491	15024
Rab24	396.992	-0.674934	0.1597	-4.22625	2.38E-05	0.0100571	Rab24	ENSMUSG00000034789	19336
Tgtp1	45.0485	-2.73257	0.6569	-4.15981	3.19E-05	0.0114125	Tgtp1	ENSMUSG00000078922	21822
Ifit2	264.912	-2.14143	0.511633	-4.18548	2.85E-05	0.0114125	Ifit2	ENSMUSG00000045932	15958
Gbp2	320.767	-1.87064	0.449973	-4.15722	3.22E-05	0.0114125	Gbp2	ENSMUSG00000028270	14469
ATP6	571.498	-1.81765	0.438318	-4.14687	3.37E-05	0.0114125	ATP6	ENSMUSG00000064357	17705
Gbp8	147.729	-1.7939	0.432328	-4.14941	3.33E-05	0.0114125	Gbp8	ENSMUSG00000034438	76074
H2-Q6	472.931	-1.75696	0.423226	-4.15136	3.31E-05	0.0114125	H2-Q6	ENSMUSG00000073409	110557
Setd3	917.075	-1.40789	0.337665	-4.16949	3.05E-05	0.0114125	Setd3	ENSMUSG00000056770	52690
Neurl3	2248.95	-0.616464	0.149257	-4.1302	3.62E-05	0.0119729	Neurl3	ENSMUSG00000047180	214854
Duoxa2	1339.19	-2.90038	0.711288	-4.07765	4.55E-05	0.0136925	Duoxa2	ENSMUSG00000027225	66811
Akt3	189.299	-2.28543	0.560315	-4.07883	4.53E-05	0.0136925	Akt3	ENSMUSG00000019699	23797
Tgtp2	56.8072	-2.12119	0.519985	-4.07933	4.52E-05	0.0136925	Tgtp2	ENSMUSG00000078921	100039796
H2-Q7	603.106	-1.56048	0.385704	-4.0458	5.21E-05	0.0150268	H2-Q7	ENSMUSG00000060550	15018
Tonsl	463.933	-0.51093	0.126151	-4.05013	5.12E-05	0.0150268	Tonsl	ENSMUSG00000059323	72749
Duox1	36.9792	-1.40814	0.350371	-4.01899	5.84E-05	0.016492	Duox1	ENSMUSG00000033268	99439
Fer1l4	202.359	-1.4885	0.374284	-3.97692	6.98E-05	0.0179036	Fer1l4	ENSMUSG00000013338	74562
Ripk3	538.477	-1.08687	0.273353	-3.97608	7.01E-05	0.0179036	Ripk3	ENSMUSG00000022221	56532
Casp4	491.735	-1.01241	0.25433	-3.98068	6.87E-05	0.0179036	Casp4	ENSMUSG00000033538	12363
Mfsd2a	85.7057	-1.82713	0.462544	-3.95017	7.81E-05	0.0186545	Mfsd2a	ENSMUSG00000028655	76574
Fbln1	123.434	-1.61237	0.407724	-3.95456	7.67E-05	0.0186545	Fbln1	ENSMUSG00000006369	14114
Isx	1969.33	-0.754724	0.191324	-3.94474	7.99E-05	0.0186545	Isx	ENSMUSG00000031621	71597
Pde9a	2144.18	-0.744236	0.188571	-3.94672	7.92E-05	0.0186545	Pde9a	ENSMUSG00000041119	18585
Adcy2	100.017	-1.23265	0.313028	-3.93784	8.22E-05	0.0188737	Adcy2	ENSMUSG00000021536	210044
Gm14137	85.5542	-1.65489	0.423362	-3.90893	9.27E-05	0.0200838	Gm14137	ENSMUSG00000055926	623781
Efhb	46.3166	-1.44885	0.370157	-3.91414	9.07E-05	0.0200838	Efhb	ENSMUSG00000023931	211482
Apol10a	2638.04	-0.998394	0.255319	-3.91038	9.22E-05	0.0200838	Apol10a	ENSMUSG00000050982	245282
Nos2	1313.52	-3.38792	0.868919	-3.899	9.66E-05	0.0202204	Nos2	ENSMUSG00000020826	18126
Parp3	155.185	-1.05668	0.271091	-3.89787	9.70E-05	0.0202204	Parp3	ENSMUSG00000023249	235587
Pfkfb3	236.376	-1.65053	0.427365	-3.8621	0.000112415	0.0222861	Pfkfb3	ENSMUSG00000026773	170768
Cdc42ep2	215.05	-1.345	0.347883	-3.86623	0.000110531	0.0222861	Cdc42ep2	ENSMUSG00000045664	104252
Ier3	88.2921	-0.705416	0.182766	-3.85968	0.000113537	0.0222861	Ier3	ENSMUSG00000003541	15937
Pitpnm1	1011.78	-0.617239	0.159699	-3.86501	0.000111084	0.0222861	Pitpnm1	ENSMUSG00000024851	18739
Dedd2	1016.62	-0.523058	0.136073	-3.84395	0.000121069	0.0230953	Dedd2	ENSMUSG00000054499	67379
Matk	176.022	-2.0176	0.527225	-3.82683	0.000129804	0.0234534	Matk	ENSMUSG00000004933	17179
Gata3	24.0479	-1.8441	0.482092	-3.82521	0.000130663	0.0234534	Gata3	ENSMUSG00000015619	14462
Slfn5	80.3109	-1.72197	0.450373	-3.82344	0.000131605	0.0234534	Slfn5	ENSMUSG00000054404	327978
Igf2bp2	1134.37	-0.621492	0.162204	-3.83154	0.000127345	0.0234534	Igf2bp2	ENSMUSG00000033581	319765
ND5	26900.4	-2.0279	0.531422	-3.81598	0.000135644	0.0238592	ND5	ENSMUSG00000064367	17721
Ffar3	59.2472	-1.93525	0.507606	-3.8125	0.000137567	0.0238873	Ffar3	ENSMUSG00000019429	233080
Apol7a	426.213	-1.28048	0.336286	-3.80772	0.000140253	0.0240454	Apol7a	ENSMUSG00000010601	75761
Hk2	4412.25	-0.857525	0.226071	-3.79316	0.000148741	0.0251819	Hk2	ENSMUSG00000000628	15277
ND1	58579.6	-1.63993	0.433307	-3.78468	0.000153904	0.0256581	ND1	ENSMUSG00000064341	17716
Phf11b	108.217	-1.35714	0.358806	-3.78237	0.000155343	0.0256581	Phf11b	ENSMUSG00000091649	236451
Snora57	49.0577	-1.98789	0.528129	-3.76402	0.000167202	0.0272841	Snora57	ENSMUSG00000070167	118027464
Tnfaip8l3	48.2005	-2.48683	0.664712	-3.74121	0.000183138	0.0291815	Tnfaip8l3	ENSMUSG00000074345	244882
Gda	2184.51	-1.66821	0.447772	-3.72559	0.000194857	0.0305736	Gda	ENSMUSG00000058624	14544
Tiparp	392.799	-0.528565	0.142472	-3.70996	0.000207295	0.0319046	Tiparp	ENSMUSG00000034640	99929
1810046K07Rik	38.0714	-2.19255	0.592171	-3.70256	0.000213438	0.03212	1810046K07Rik	ENSMUSG00000036027	69809
Lpcat4	743.22	-1.20603	0.325534	-3.70478	0.000211574	0.03212	Lpcat4	ENSMUSG00000027134	99010
Gm4841	25.8727	-3.06851	0.831046	-3.69235	0.000222194	0.0323591	Gm4841	ENSMUSG00000068606	225594
Cdkn1c	159.607	-1.30747	0.353954	-3.69391	0.000220831	0.0323591	Cdkn1c	ENSMUSG00000037664	12577
Osbpl7	1939.92	-0.602235	0.162909	-3.69676	0.000218371	0.0323591	Osbpl7	ENSMUSG00000038534	71240
Pcyt2	1485.25	-0.586456	0.159034	-3.68761	0.000226369	0.0326164	Pcyt2	ENSMUSG00000025137	68671
Ifi47	561.746	-1.2678	0.344815	-3.67676	0.000236214	0.0333258	Ifi47	ENSMUSG00000078920	15953
Ubd	45.1889	-4.00046	1.09631	-3.64903	0.000263237	0.0346435	Ubd	ENSMUSG00000035186	24108
Ifit1bl1	1615.88	-1.44241	0.395238	-3.64947	0.000262778	0.0346435	Ifit1bl1	ENSMUSG00000079339	667373
Batf2	368.572	-1.13353	0.309584	-3.66145	0.000250793	0.0346435	Batf2	ENSMUSG00000039699	74481
Ube2l6	239.433	-0.99984	0.273801	-3.6517	0.000260508	0.0346435	Ube2l6	ENSMUSG00000027078	56791
Smox	598.752	-0.722454	0.19775	-3.65337	0.000258823	0.0346435	Smox	ENSMUSG00000027333	228608
Nlrc4	1349.2	-0.496413	0.13601	-3.64983	0.000262416	0.0346435	Nlrc4	ENSMUSG00000039193	268973
Ikbke	1028.74	-0.406981	0.111538	-3.64881	0.000263459	0.0346435	Ikbke	ENSMUSG00000042349	56489
Apol10b	24.1768	-1.71944	0.472981	-3.63533	0.000277624	0.0361552	Apol10b	ENSMUSG00000050014	328561
Ly6a	1434.99	-1.5422	0.425121	-3.62768	0.000285982	0.0361994	Ly6a	ENSMUSG00000075602	110454
Mapk13	3199.65	-0.593713	0.16364	-3.62816	0.000285446	0.0361994	Mapk13	ENSMUSG00000004864	26415
H2-Q5	138.06	-1.43669	0.396653	-3.62204	0.000292291	0.0364744	H2-Q5	ENSMUSG00000055413	15016
Whamm	427.901	-0.722062	0.199413	-3.62093	0.000293541	0.0364744	Whamm	ENSMUSG00000045795	434204
Clca4b	2291.85	-4.68922	1.30897	-3.58237	0.000340497	0.039487	Clca4b	ENSMUSG00000074195	99709
Gm12185	50.0966	-2.62482	0.734405	-3.57407	0.000351468	0.039487	Gm12185	ENSMUSG00000048852	620913
ND2	9992.7	-2.30924	0.643614	-3.58792	0.000333323	0.039487	ND2	ENSMUSG00000064345	17717
Slc16a3	188.758	-1.90768	0.5339	-3.57311	0.00035277	0.039487	Slc16a3	ENSMUSG00000025161	80879
Dhrs9	375.21	-1.24035	0.347066	-3.57381	0.000351821	0.039487	Dhrs9	ENSMUSG00000027068	241452
Sptssb	936.589	-1.03585	0.289238	-3.58131	0.000341876	0.039487	Sptssb	ENSMUSG00000043461	66183
Socs1	132.614	-1.02357	0.284951	-3.59211	0.000328007	0.039487	Socs1	ENSMUSG00000038037	12703
Cry1	476.774	-0.745314	0.207937	-3.58432	0.000337956	0.039487	Cry1	ENSMUSG00000020038	12952
Btnl4	2258.72	-0.579291	0.161701	-3.5825	0.000340327	0.039487	Btnl4	ENSMUSG00000058435	632126
Klf4	7935.3	-0.517198	0.144699	-3.57431	0.000351149	0.039487	Klf4	ENSMUSG00000003032	16600
ND4L	92.638	-1.99676	0.561371	-3.55693	0.000375217	0.0406556	ND4L	ENSMUSG00000065947	17720
Sh2d6	374.779	-1.76231	0.495156	-3.5591	0.000372126	0.0406556	Sh2d6	ENSMUSG00000052631	71130
Nkain1	190.254	-0.841616	0.236535	-3.55811	0.000373534	0.0406556	Nkain1	ENSMUSG00000078532	67149
Hspa12a	288.23	-1.64828	0.465507	-3.54082	0.00039888	0.0425388	Hspa12a	ENSMUSG00000025092	73442
Fam102b	1134.57	-0.660229	0.186779	-3.53482	0.000408053	0.0428424	Fam102b	ENSMUSG00000040339	329739
CYTB	111247	-1.42636	0.403773	-3.53257	0.000411547	0.0428769	CYTB	ENSMUSG00000064370	17711
Nlrc5	974.697	-1.62759	0.461183	-3.52917	0.000416858	0.0430986	Nlrc5	ENSMUSG00000074151	434341
Rnf19b	1144.27	-0.864451	0.246163	-3.5117	0.000445257	0.0453425	Rnf19b	ENSMUSG00000028793	75234
Gvin2	33.9305	-2.10991	0.60253	-3.50175	0.000462208	0.0455161	Gvin2	ENSMUSG00000078606	100042856
Tnf	53.7252	-1.6086	0.459488	-3.50086	0.000463764	0.0455161	Tnf	ENSMUSG00000024401	21926
Kctd12	2523.74	-1.53583	0.438025	-3.50626	0.000454454	0.0455161	Kctd12	ENSMUSG00000098557	239217
Prdm1	211.776	-1.43683	0.4104	-3.50105	0.000463432	0.0455161	Prdm1	ENSMUSG00000038151	12142
Ttc22	1109.11	-0.699904	0.199484	-3.50857	0.000450528	0.0455161	Ttc22	ENSMUSG00000034919	230576
Upp1	955.247	-2.48827	0.712726	-3.49121	0.000480843	0.0465182	Upp1	ENSMUSG00000020407	22271
Sh2d7	401.352	-1.77612	0.508697	-3.49152	0.000480282	0.0465182	Sh2d7	ENSMUSG00000046460	244885
Reg3b	14812.1	-4.39331	1.26003	-3.48667	0.000489081	0.0465508	Reg3b	ENSMUSG00000071356	18489
Krt20	6146.22	-1.24215	0.356115	-3.48807	0.00048652	0.0465508	Krt20	ENSMUSG00000035775	66809
Mxd1	13143.8	-0.759754	0.217985	-3.48535	0.000491492	0.0465508	Mxd1	ENSMUSG00000001156	17119
Ly6c1	60.3087	-3.16994	0.910558	-3.48132	0.000498948	0.0469288	Ly6c1	ENSMUSG00000079018	17067
Apol6	135.518	-1.05317	0.302682	-3.47944	0.000502463	0.0469335	Apol6	ENSMUSG00000033576	71939
H2-DMa	402.264	-1.80505	0.519718	-3.47312	0.000514437	0.0473982	H2-DMa	ENSMUSG00000037649	14998
Plat	19.3522	-2.82186	0.813674	-3.46805	0.000524243	0.0479753	Plat	ENSMUSG00000031538	18791
Klhl29	20.5593	-2.00705	0.580921	-3.45494	0.000550421	0.0490454	Klhl29	ENSMUSG00000020627	208439
Slc5a9	473.397	-1.12926	0.326364	-3.46014	0.000539895	0.0490454	Slc5a9	ENSMUSG00000028544	230612
Atf4	1251.17	-0.28771	0.083249	-3.45601	0.00054823	0.0490454	Atf4	ENSMUSG00000042406	11911
Camk2n1	2080.35	-0.687221	0.199302	-3.44813	0.000564482	0.0499696	Camk2n1	ENSMUSG00000046447	66259
SETD3 Ileum Upregulated	baseMean	log2FoldChange	lfcSE	stat	pvalue	padj	Symbol	Ensembl	Entrez
Prelp	97.1511	1.20124	0.22896	5.24652	1.54998243968326e-07	0.000211291	Prelp	ENSMUSG00000041577	116847
Defa39	684.488	1.783	0.346559	5.14487	2.67705689010134e-07	0.00026364	Defa39	ENSMUSG00000058618	382000
Olfm4	6333.25	1.6532	0.323711	5.10703	3.27261063596768e-07	0.000286481	Olfm4	ENSMUSG00000022026	380924
Trgc1	182.01	1.32287	0.260716	5.07402	3.89507651865423e-07	0.000306874	Trgc1	ENSMUSG00000076749	107573
Lyz1	9819.61	1.77443	0.382531	4.63865	3.50696037828626e-06	0.0014169	Lyz1	ENSMUSG00000069515	17110
Slc7a2	40.84	1.23659	0.271977	4.54669	5.44970101939088e-06	0.00190824	Slc7a2	ENSMUSG00000031596	11988
Abhd14a	158.723	1.00039	0.2321	4.31016	1.6313386185967e-05	0.00459018	Abhd14a	ENSMUSG00000042210	68644
Tmed6	27.1594	1.93918	0.474838	4.08388	4.42899257716738e-05	0.00872345	Tmed6	ENSMUSG00000031919	66269
Defa24	2700.27	1.56612	0.388267	4.03361	5.4926775304303e-05	0.0100234	Defa24	ENSMUSG00000064213	503491
Scn2b	99.3252	1.16783	0.289584	4.03278	5.51204914731e-05	0.0100234	Scn2b	ENSMUSG00000070304	72821
Defa38	788.621	1.44179	0.360177	4.00301	6.25405380239902e-05	0.0110725	Defa38	ENSMUSG00000061958	634825
Defa29	334.51	1.91749	0.483007	3.96991	7.19010607808695e-05	0.0123146	Defa29	ENSMUSG00000074437	13218
Itga1	732.823	0.867001	0.219809	3.94434	8.00199043451474e-05	0.0129987	Itga1	ENSMUSG00000042284	109700
Ttr	32.2436	1.3641	0.349251	3.90578	9.39220262955057e-05	0.0141664	Ttr	ENSMUSG00000061808	22139
Defa30	855.847	1.50171	0.393769	3.81368	0.000136915	0.0184391	Defa30	ENSMUSG00000074444	100038927
Tet1	32.5207	1.24049	0.330116	3.75776	0.000171444	0.0219629	Tet1	ENSMUSG00000047146	52463
Reg1	620.497	5.74058	1.54857	3.70703	0.000209708	0.0245456	Reg1	ENSMUSG00000059654	19692
Ppic	35.3173	1.10923	0.299114	3.70838	0.000208593	0.0245456	Ppic	ENSMUSG00000024538	19038
Dtx4	589.356	0.900508	0.242752	3.70958	0.000207607	0.0245456	Dtx4	ENSMUSG00000039982	207521
Ppm1n	30.6591	3.40595	0.952605	3.57541	0.000349686	0.03625	Ppm1n	ENSMUSG00000030402	232941
Smoc2	557.065	1.1829	0.331865	3.5644	0.000364683	0.0368971	Smoc2	ENSMUSG00000023886	64074
Defa3	25.14	1.72411	0.491506	3.50781	0.000451817	0.0426304	Defa3	ENSMUSG00000074440	13237
SETD3 Ileum Downregulated	baseMean	log2FoldChange	lfcSE	stat	pvalue	padj	Symbol	Ensembl	Entrez
Gm15446	18.8261	-4.42087	0.656405	-6.73497	1.64E-11	2.58E-07	Gm15446	ENSMUSG00000090015	100642166
Setd3	1270.31	-2.28012	0.354629	-6.4296	1.28E-10	1.01E-06	Setd3	ENSMUSG00000056770	52690
Gnai1	79.402	-2.8934	0.479056	-6.0398	1.54E-09	8.10E-06	Gnai1	ENSMUSG00000057614	14677
Atp2b2	118.426	-2.34268	0.404697	-5.78871	7.09E-09	2.79E-05	Atp2b2	ENSMUSG00000030302	11941
Spib	903.64	-1.69572	0.29705	-5.70855	1.14E-08	3.59E-05	Spib	ENSMUSG00000008193	272382
Pik3cg	943.98	-1.58325	0.29613	-5.34646	8.97E-08	0.00017666	Pik3cg	ENSMUSG00000020573	30955
Plcb2	402.573	-1.3396	0.249814	-5.36241	8.21E-08	0.00017666	Plcb2	ENSMUSG00000040061	18796
Plcg2	1765.32	-0.944627	0.176474	-5.35277	8.66E-08	0.00017666	Plcg2	ENSMUSG00000034330	234779
Gm6249	20.8154	-2.88012	0.549676	-5.23966	1.61E-07	0.000211291	Gm6249	ENSMUSG00000110101	621677
Cpne5	36.4735	-1.85437	0.351828	-5.27067	1.36E-07	0.000211291	Cpne5	ENSMUSG00000024008	240058
Dgki	200.063	-1.81341	0.346096	-5.23961	1.61E-07	0.000211291	Dgki	ENSMUSG00000038665	320127
Alas2	304.609	-3.03014	0.586263	-5.16856	2.36E-07	0.00024781	Alas2	ENSMUSG00000025270	11656
Mn1	105.841	-1.95756	0.378112	-5.1772	2.25E-07	0.00024781	Mn1	ENSMUSG00000070576	433938
Avil	781.461	-1.74891	0.336674	-5.19469	2.05E-07	0.00024781	Avil	ENSMUSG00000025432	11567
Dclk1	1977.03	-1.7917	0.350225	-5.11586	3.12E-07	0.000286481	Dclk1	ENSMUSG00000027797	13175
Ptgs1	506.266	-1.8479	0.362603	-5.09621	3.47E-07	0.000287379	Ptgs1	ENSMUSG00000047250	19224
Ppp1r14c	90.9623	-1.89923	0.37504	-5.06409	4.10E-07	0.000307905	Ppp1r14c	ENSMUSG00000040653	76142
Irag2	564.431	-1.29167	0.255678	-5.05193	4.37E-07	0.000313251	Irag2	ENSMUSG00000030263	16970
Basp1	145.836	-1.96878	0.394981	-4.98449	6.21E-07	0.000425608	Basp1	ENSMUSG00000045763	70350
Adam22	54.8006	-2.221	0.447503	-4.96308	6.94E-07	0.000455529	Adam22	ENSMUSG00000040537	11496
Trpm5	2335.47	-1.62525	0.330625	-4.91567	8.85E-07	0.000557656	Trpm5	ENSMUSG00000009246	56843
Gm2447	7.29931	-3.52684	0.731466	-4.82161	1.42E-06	0.000816034	Gm2447	ENSMUSG00000102785	329639
St6galnac6	195.731	-2.04171	0.423575	-4.82019	1.43E-06	0.000816034	St6galnac6	ENSMUSG00000026811	50935
Pou2f3	192.878	-1.66615	0.346322	-4.81099	1.50E-06	0.000816034	Pou2f3	ENSMUSG00000032015	18988
Mylip	370.815	-1.24177	0.25786	-4.81567	1.47E-06	0.000816034	Mylip	ENSMUSG00000038175	218203
Calhm3	16.9452	-2.57261	0.536165	-4.79816	1.60E-06	0.000841071	Calhm3	ENSMUSG00000094219	240669
Kctd12	4909.31	-1.64854	0.348448	-4.73108	2.23E-06	0.00113514	Kctd12	ENSMUSG00000098557	239217
Cyria	194.272	-1.71439	0.363486	-4.71652	2.40E-06	0.00118134	Cyria	ENSMUSG00000020589	76820
Tuba1a	375.498	-1.60562	0.341056	-4.70778	2.50E-06	0.00119575	Tuba1a	ENSMUSG00000072235	22142
Gpr27	32.6477	-2.25485	0.482622	-4.67209	2.98E-06	0.00138178	Gpr27	ENSMUSG00000072875	14761
Sh2d7	972.554	-1.7882	0.384453	-4.6513	3.30E-06	0.00140472	Sh2d7	ENSMUSG00000046460	244885
Plek	512.92	-1.4732	0.315984	-4.66226	3.13E-06	0.00140472	Plek	ENSMUSG00000020120	56193
Vav1	653.974	-1.08756	0.233591	-4.65582	3.23E-06	0.00140472	Vav1	ENSMUSG00000034116	22324
Strip2	938.967	-1.76525	0.38053	-4.63894	3.50E-06	0.0014169	Strip2	ENSMUSG00000039629	320609
Itprid1	105.038	-1.85632	0.401717	-4.62098	3.82E-06	0.00146784	Itprid1	ENSMUSG00000037973	232016
Adcy5	190.273	-1.53095	0.331287	-4.62122	3.81E-06	0.00146784	Adcy5	ENSMUSG00000022840	224129
Serpini1	55.8336	-1.72953	0.375332	-4.608	4.07E-06	0.00152526	Serpini1	ENSMUSG00000027834	20713
Rgs13	524.181	-1.82872	0.402098	-4.54794	5.42E-06	0.00190824	Rgs13	ENSMUSG00000051079	246709
Hck	1437.26	-1.82514	0.401365	-4.54733	5.43E-06	0.00190824	Hck	ENSMUSG00000003283	15162
Pik3r5	791.283	-1.52118	0.335995	-4.52738	5.97E-06	0.00204565	Pik3r5	ENSMUSG00000020901	320207
Ptgs2	64.997	-2.73942	0.609924	-4.49141	7.08E-06	0.00237198	Ptgs2	ENSMUSG00000032487	19225
Vmn2r26	68.3357	-2.53602	0.565506	-4.48452	7.31E-06	0.00239897	Vmn2r26	ENSMUSG00000096630	56552
Kcnj16	77.0224	-2.10533	0.472854	-4.4524	8.49E-06	0.00273067	Kcnj16	ENSMUSG00000051497	16517
Kcnb1	45.5596	-1.27906	0.289772	-4.41402	1.01E-05	0.00319767	Kcnb1	ENSMUSG00000050556	16500
Matk	395.559	-1.73829	0.396419	-4.38499	1.16E-05	0.0035837	Matk	ENSMUSG00000004933	17179
Mcub	49.6748	-1.55582	0.35563	-4.37482	1.22E-05	0.00368267	Mcub	ENSMUSG00000027994	66815
Kcnd3	89.3789	-1.69237	0.387725	-4.36489	1.27E-05	0.00378133	Kcnd3	ENSMUSG00000040896	56543
Alox5	423.572	-1.89524	0.435874	-4.34812	1.37E-05	0.00400656	Alox5	ENSMUSG00000025701	11689
Cd24a	5108.79	-1.39058	0.322224	-4.31556	1.59E-05	0.004561	Cd24a	ENSMUSG00000047139	12484
Ffar3	143.92	-1.85051	0.430445	-4.29906	1.72E-05	0.00474167	Ffar3	ENSMUSG00000019429	233080
Sema6c	45.0381	-1.27266	0.296413	-4.29353	1.76E-05	0.00477745	Sema6c	ENSMUSG00000038777	20360
Gnat3	105.08	-1.87978	0.440186	-4.27042	1.95E-05	0.00521054	Gnat3	ENSMUSG00000028777	242851
Inpp5d	1034	-1.18032	0.276986	-4.26131	2.03E-05	0.00533715	Inpp5d	ENSMUSG00000026288	16331
Pla2g4c	25318	-6.16461	1.45361	-4.24089	2.23E-05	0.00556831	Pla2g4c	ENSMUSG00000033847	232889
Cd300lf	243.356	-1.69724	0.399664	-4.24668	2.17E-05	0.00556831	Cd300lf	ENSMUSG00000047798	246746
Il17rb	217.073	-1.37314	0.323636	-4.24286	2.21E-05	0.00556831	Il17rb	ENSMUSG00000015966	50905
Ccnj	602.06	-1.38598	0.3275	-4.23199	2.32E-05	0.00570277	Ccnj	ENSMUSG00000025010	240665
Nebl	351.667	-1.56074	0.369136	-4.2281	2.36E-05	0.0057132	Nebl	ENSMUSG00000053702	74103
Igkv4-63	11.4001	-5.09065	1.20697	-4.21771	2.47E-05	0.00580466	Igkv4-63	ENSMUSG00000076550	628571
Scd1	886.855	-2.22924	0.528545	-4.21769	2.47E-05	0.00580466	Scd1	ENSMUSG00000037071	20249
Ighv1-78	19.5854	-3.5011	0.833281	-4.20158	2.65E-05	0.00606562	Ighv1-78	ENSMUSG00000096326	213570
Tspan6	385.123	-2.03844	0.485229	-4.20098	2.66E-05	0.00606562	Tspan6	ENSMUSG00000067377	56496
Siglecf	677.137	-1.73475	0.413248	-4.19785	2.69E-05	0.00606562	Siglecf	ENSMUSG00000039013	233186
Hdac9	54.8552	-2.11608	0.50528	-4.18793	2.82E-05	0.00624754	Hdac9	ENSMUSG00000004698	79221
Plk2	236.342	-1.57438	0.376423	-4.18248	2.88E-05	0.0063103	Plk2	ENSMUSG00000021701	20620
Gm5281	19.6968	-2.81613	0.676938	-4.16011	3.18E-05	0.00668676	Gm5281	ENSMUSG00000105244	383923
Tnc	30.9398	-2.39373	0.57542	-4.15998	3.18E-05	0.00668676	Tnc	ENSMUSG00000028364	21923
Alox5ap	323.455	-1.7675	0.424427	-4.16445	3.12E-05	0.00668676	Alox5ap	ENSMUSG00000060063	11690
Sh2d6	818.758	-1.63567	0.394971	-4.14125	3.45E-05	0.00716138	Sh2d6	ENSMUSG00000052631	71130
Reep5	677.67	-1.24224	0.300471	-4.1343	3.56E-05	0.00728586	Reep5	ENSMUSG00000005873	13476
Fam167a	107.184	-1.29753	0.314471	-4.12606	3.69E-05	0.00745478	Fam167a	ENSMUSG00000035095	219148
Rgs9	98.2322	-2.82228	0.687617	-4.10444	4.05E-05	0.00808375	Rgs9	ENSMUSG00000020599	19739
Ebf1	269.146	-2.36904	0.580909	-4.07815	4.54E-05	0.00883067	Ebf1	ENSMUSG00000057098	13591
Hmx3	84.4272	-1.77465	0.435977	-4.0705	4.69E-05	0.00901447	Hmx3	ENSMUSG00000040148	15373
Snca	23.7296	-2.70751	0.667234	-4.05781	4.95E-05	0.00940401	Snca	ENSMUSG00000025889	20617
Pygl	315.994	-1.46132	0.361173	-4.04605	5.21E-05	0.00977124	Pygl	ENSMUSG00000021069	110095
Icam2	34.7045	-1.87748	0.465664	-4.03184	5.53E-05	0.0100234	Icam2	ENSMUSG00000001029	15896
Sucnr1	155.262	-1.80552	0.44959	-4.01593	5.92E-05	0.0106023	Sucnr1	ENSMUSG00000027762	84112
St8sia6	23.3993	-2.03312	0.509638	-3.98935	6.63E-05	0.0114723	St8sia6	ENSMUSG00000003418	241230
Rac2	1265	-1.07291	0.268806	-3.99141	6.57E-05	0.0114723	Rac2	ENSMUSG00000033220	19354
Il9r	55.3867	-1.31389	0.331766	-3.96029	7.49E-05	0.0126834	Il9r	ENSMUSG00000020279	16199
Klf2	112.898	-1.80397	0.456918	-3.94812	7.88E-05	0.0129642	Klf2	ENSMUSG00000055148	16598
A4galt	75.5479	-1.60082	0.405097	-3.9517	7.76E-05	0.0129642	A4galt	ENSMUSG00000047878	239559
Ceacam2	90.5441	-1.475	0.373658	-3.94746	7.90E-05	0.0129642	Ceacam2	ENSMUSG00000054385	26367
Gm7114	3.97874	-5.06451	1.2851	-3.94095	8.12E-05	0.0130496	Gm7114	ENSMUSG00000100481	633498
Adgrb3	11.7185	-2.58061	0.656984	-3.92797	8.57E-05	0.0134329	Adgrb3	ENSMUSG00000033569	210933
Gfi1b	44.6756	-1.79859	0.458035	-3.92675	8.61E-05	0.0134329	Gfi1b	ENSMUSG00000026815	14582
Hmx2	55.2035	-1.63826	0.417005	-3.92865	8.54E-05	0.0134329	Hmx2	ENSMUSG00000050100	15372
Dlgap3	23.4138	-1.44703	0.368876	-3.92281	8.75E-05	0.0135207	Dlgap3	ENSMUSG00000042388	242667
Aff3	142.441	-2.00985	0.513162	-3.91661	8.98E-05	0.0137383	Aff3	ENSMUSG00000037138	16764
Tmem116	30.9003	-1.3976	0.358151	-3.90226	9.53E-05	0.0141664	Tmem116	ENSMUSG00000029452	77462
Snrnp25	109.081	-1.02541	0.262698	-3.90338	9.49E-05	0.0141664	Snrnp25	ENSMUSG00000040767	78372
Nrgn	173.878	-1.80504	0.463313	-3.89594	9.78E-05	0.014405	Nrgn	ENSMUSG00000053310	64011
Fam43a	89.1759	-1.34024	0.34666	-3.86614	0.000110572	0.0161323	Fam43a	ENSMUSG00000046546	224093
Ighv9-1	6.75241	-4.7532	1.23054	-3.86269	0.000112145	0.0162116	Ighv9-1	ENSMUSG00000096805	195180
Slc37a2	91.0317	-2.96727	0.769745	-3.85487	0.000115789	0.0165862	Slc37a2	ENSMUSG00000032122	56857
Zbtb4	780.881	-0.590063	0.153203	-3.85151	0.000117391	0.0166642	Zbtb4	ENSMUSG00000018750	75580
Ly6g6f	64.9809	-1.86697	0.485408	-3.84619	0.00011997	0.0167651	Ly6g6f	ENSMUSG00000034923	433099
Limd2	545.324	-1.06352	0.276552	-3.84566	0.000120229	0.0167651	Limd2	ENSMUSG00000040699	67803
Krt27	5.11269	-4.83497	1.25996	-3.8374	0.000124344	0.0171867	Krt27	ENSMUSG00000017588	16675
Bank1	444.011	-2.35858	0.61511	-3.8344	0.000125871	0.0172465	Bank1	ENSMUSG00000037922	242248
Adamts12	21.3133	-1.90328	0.49801	-3.82177	0.000132497	0.0179979	Adamts12	ENSMUSG00000047497	239337
Bmx	162.586	-1.75193	0.459943	-3.80902	0.000139517	0.0186302	Bmx	ENSMUSG00000031377	12169
Dmxl2	345.016	-1.05146	0.27724	-3.79259	0.000149084	0.0197405	Dmxl2	ENSMUSG00000041268	235380
Cxcl13	18.4392	-2.24288	0.591932	-3.78909	0.000151203	0.0198542	Cxcl13	ENSMUSG00000023078	55985
Igkv3-7	15.3387	-3.6884	0.974241	-3.78592	0.00015314	0.0199424	Igkv3-7	ENSMUSG00000076598	108005
Samd14	97.5756	-1.50793	0.398895	-3.78027	0.000156659	0.0202334	Samd14	ENSMUSG00000047181	217125
Prkcb	319.767	-1.60467	0.427387	-3.7546	0.000173618	0.0220621	Prkcb	ENSMUSG00000052889	18751
Ly6d	86.278	-1.72918	0.46202	-3.74266	0.000182081	0.0229524	Ly6d	ENSMUSG00000034634	17068
Ppfia2	11.8023	-3.06948	0.821435	-3.73672	0.000186434	0.0233147	Ppfia2	ENSMUSG00000053825	327814
Sh3bp5	87.8972	-1.56705	0.419755	-3.73324	0.000189029	0.023453	Sh3bp5	ENSMUSG00000021892	24056
Tlr9	115.003	-1.92047	0.515019	-3.72893	0.000192295	0.0236718	Tlr9	ENSMUSG00000045322	81897
Igkv3-4	10.5915	-2.58139	0.693953	-3.71983	0.000199356	0.0241635	Igkv3-4	ENSMUSG00000096715	626347
Rgs22	101.324	-1.65527	0.444862	-3.72086	0.000198542	0.0241635	Rgs22	ENSMUSG00000037627	626596
Il1rl1	144.852	-5.16262	1.39202	-3.70872	0.000208311	0.0245456	Il1rl1	ENSMUSG00000026069	17082
Gprc5c	337.893	-1.52128	0.410456	-3.70631	0.000210298	0.0245456	Gprc5c	ENSMUSG00000051043	70355
S1pr1	203.389	-2.15622	0.584802	-3.68709	0.000226832	0.0262809	S1pr1	ENSMUSG00000045092	13609
Itga11	12.6149	-2.42798	0.663183	-3.66109	0.000251142	0.028885	Itga11	ENSMUSG00000032243	319480
Wdfy4	880.733	-1.98212	0.542309	-3.65496	0.000257226	0.0293704	Wdfy4	ENSMUSG00000051506	545030
Ptpn6	939.782	-0.827392	0.22655	-3.65213	0.000260074	0.0294819	Ptpn6	ENSMUSG00000004266	15170
Krt23	172.521	-1.43275	0.393912	-3.63723	0.000275582	0.0310167	Krt23	ENSMUSG00000006777	94179
Cd40	44.7016	-2.13596	0.588455	-3.62978	0.000283665	0.0315076	Cd40	ENSMUSG00000017652	21939
Satb1	231.376	-1.96792	0.542197	-3.62953	0.000283943	0.0315076	Satb1	ENSMUSG00000023927	20230
Cxcr5	240.036	-2.35981	0.652361	-3.61734	0.000297649	0.0327976	Cxcr5	ENSMUSG00000047880	12145
Epgn	9.32876	-3.92118	1.09045	-3.59592	0.000323249	0.0351126	Epgn	ENSMUSG00000035020	71920
Fcrla	131.391	-2.13243	0.59322	-3.59467	0.000324807	0.0351126	Fcrla	ENSMUSG00000038421	98752
Bach2	873.23	-0.785066	0.218423	-3.59424	0.000325344	0.0351126	Bach2	ENSMUSG00000040270	12014
Smpx	24.2155	-1.68666	0.469622	-3.59153	0.000328749	0.0352387	Smpx	ENSMUSG00000041476	66106
Cpvl	57.7213	-1.93813	0.54097	-3.58269	0.000340069	0.0362059	Cpvl	ENSMUSG00000052955	71287
Iglv3	27.8012	-2.32315	0.649222	-3.57836	0.000345758	0.03625	Iglv3	ENSMUSG00000076939	404743
Ly86	82.4972	-2.01073	0.562301	-3.57589	0.000349032	0.03625	Ly86	ENSMUSG00000021423	17084
Adgrb2	21.1558	-1.79656	0.502241	-3.5771	0.000347434	0.03625	Adgrb2	ENSMUSG00000028782	230775
Ighv7-3	20.5119	-2.58211	0.724907	-3.56199	0.000368051	0.0368971	Ighv7-3	ENSMUSG00000076652	629822
Igkv6-15	96.5706	-2.35449	0.661258	-3.56062	0.000369978	0.0368971	Igkv6-15	ENSMUSG00000094797	108022
Greb1l	22.8953	-1.22771	0.344096	-3.56793	0.000359816	0.0368971	Greb1l	ENSMUSG00000042942	381157
Col15a1	73.1176	-1.18863	0.333621	-3.56281	0.000366903	0.0368971	Col15a1	ENSMUSG00000028339	12819
Slc4a8	157.241	-1.10363	0.309885	-3.5614	0.000368878	0.0368971	Slc4a8	ENSMUSG00000023032	59033
Nfatc1	655.545	-0.65396	0.183949	-3.55512	0.000377801	0.0374403	Nfatc1	ENSMUSG00000033016	18018
Gpr183	78.5525	-1.99529	0.562073	-3.54989	0.000385396	0.0377185	Gpr183	ENSMUSG00000051212	321019
Rgs10	37.586	-1.41818	0.399406	-3.55072	0.000384177	0.0377185	Rgs10	ENSMUSG00000030844	67865
Marchf1	114.213	-1.97756	0.558466	-3.54106	0.000398528	0.038763	Marchf1	ENSMUSG00000036469	72925
St3gal2	80.1867	-0.864019	0.244734	-3.53044	0.000414871	0.040105	St3gal2	ENSMUSG00000031749	20444
Hbb-b1	36.6795	-2.91535	0.828246	-3.5199	0.000431707	0.0414781	Hbb-b1	ENSMUSG00000052305	15129
Irf5	197.445	-1.53612	0.436797	-3.51678	0.000436821	0.0417151	Irf5	ENSMUSG00000029771	27056
Lef1	27.9563	-1.55738	0.443967	-3.50787	0.000451715	0.0426304	Lef1	ENSMUSG00000027985	16842
Lrrk2	254.185	-2.12822	0.607713	-3.50202	0.000461751	0.0433084	Lrrk2	ENSMUSG00000036273	66725
Ankrd33b	16.3821	-2.33331	0.666812	-3.4992	0.000466654	0.0435092	Ankrd33b	ENSMUSG00000022237	67434
Spta1	11.6669	-3.39276	0.972604	-3.48832	0.00048606	0.045052	Spta1	ENSMUSG00000026532	20739
Chat	64.8093	-1.53049	0.439651	-3.48114	0.000499279	0.0460067	Chat	ENSMUSG00000021919	12647
Frmpd4	4.24083	-5.15575	1.48834	-3.4641	0.000532002	0.0479014	Frmpd4	ENSMUSG00000049176	333605
Cc2d2b	6.90136	-3.22283	0.929904	-3.46576	0.000528735	0.0479014	Cc2d2b	ENSMUSG00000108929	668310
Mef2c	460.784	-2.22836	0.643161	-3.4647	0.000530832	0.0479014	Mef2c	ENSMUSG00000005583	17260
Rasgrp3	198.582	-1.89168	0.545545	-3.46751	0.000525304	0.0479014	Rasgrp3	ENSMUSG00000071042	240168
Fcer2a	170.475	-2.11175	0.611191	-3.45514	0.000550017	0.0489639	Fcer2a	ENSMUSG00000005540	14128
Dnah6	27.1277	-1.71617	0.496698	-3.45517	0.00054995	0.0489639	Dnah6	ENSMUSG00000052861	330355
Chrm4	163.975	-2.19016	0.634632	-3.45106	0.000558381	0.0494292	Chrm4	ENSMUSG00000040495	12672
